# FAM122A ensures cell cycle interphase progression and checkpoint control as a SLiM-dependent substrate-competitive inhibitor to the B55⍺/PP2A phosphatase

**DOI:** 10.1101/2023.03.06.531310

**Authors:** Jason S Wasserman, Bulat Faezov, Kishan R Patel, Alison N Kurimchak, Seren M Palacio, Holly Fowle, Brennan C McEwan, Qifang Xu, Ziran Zhao, Lauren Cressey, Neil Johnson, James S Duncan, Arminja N Kettenbach, Roland L Dunbrack, Xavier Graña

## Abstract

The Ser/Thr protein phosphatase 2A (PP2A) is a highly conserved collection of heterotrimeric holoenzymes responsible for the dephosphorylation of many regulated phosphoproteins. Substrate recognition and the integration of regulatory cues are mediated by B regulatory subunits that are complexed to the catalytic subunit (C) by a scaffold protein (A). PP2A/B55 substrate recruitment was thought to be mediated by charge-charge interactions between the surface of B55α and its substrates. Challenging this view, we recently discovered a conserved SLiM [**RK**]-**V**-x-x-[**VI**]-**R** in a range of proteins, including substrates such as the retinoblastoma-related protein p107 and TAU (Fowle *et al. eLife* 2021;10:e63181). Here we report the identification of this SLiM in FAM122A, an inhibitor of B55α/PP2A. This conserved SLiM is necessary for FAM122A binding to B55α *in vitro* and in cells. Computational structure prediction with *AlphaFold2* predicts an interaction consistent with the mutational and biochemical data and supports a mechanism whereby FAM122A uses the ‘SLiM’ in the form of a short α-helix to dock to the B55α top groove. In this model, FAM122A spatially constrains substrate access by occluding the catalytic subunit with a second α-helix immediately adjacent to helix 1. Consistently, FAM122A functions as a competitive inhibitor as it prevents binding of substrates in *in vitro* competition assays and the dephosphorylation of CDK substrates by B55α/PP2A in cell lysates. Ablation of FAM122A in human cell lines reduces the rate of proliferation, progression through cell cycle transitions and abrogates G1/S and intra-S phase cell cycle checkpoints. FAM122A-KO in HEK293 cells results in attenuation of CHK1 and CHK2 activation in response to replication stress. Overall, these data strongly suggest that FAM122A is a ‘SLiM’-dependent, substrate-competitive inhibitor of B55α/PP2A that suppresses multiple functions of B55α in the DNA damage response and in timely progression through the cell cycle interphase.
