## Supplemental Table 2 for "FAM122A ensures cell cycle interphase progression and checkpoint control as a SLiM-dependent substrate-competitive inhibitor to the B55⍺/PP2A phosphatase"

### Sheet: Table
name	accession	description	mol_weight	xcorr_max	dcn_max	ppm_min	tp[control1]	up[control1]	um[control1]	tp[control2]	up[control2]	um[control2]	tp[control3]	up[control3]	um[control3]	tp[WT1]	up[WT1]	um[WT1]	tp[WT2]	up[WT2]	um[WT2]	tp[WT3]	up[WT3]	um[WT3]	tp[MUT1]	up[MUT1]	um[MUT1]	tp[MUT2]	up[MUT2]	um[MUT2]	tp[MUT3]	up[MUT3]	um[MUT3]	log2 area control1	log2 area control2	log2 area control3	log2 area WT1	log2 area WT2	log2 area WT3	log2 area MT1	log2 area MT2	log2 area MT3	log2 ratio WT-control	p-value WT-control	log2 ratio WT-MT	pvalue WT-MT
2ABA_HUMAN	P63151	Serine/threonine-protein phosphatase 2A 55 kDa regulatory subunit B alpha isoform OS=Homo sapiens OX=9606 GN=PPP2R2A PE=1 SV=1	51641.5	5.76	0.7733	0.005478	0	0	0	0	0	0	0	0	0	84	51	37	109	65	42	60	37	24	30	22	13	30	25	15	39	32	21	13.3891	12.918	13.8016	28.7588	28.7588	28.7588	28.7588	28.7588	28.7588	15.3892	4.53298e-07	0	1
2AAB_HUMAN	P30154	Serine/threonine-protein phosphatase 2A 65 kDa regulatory subunit A beta isoform OS=Homo sapiens OX=9606 GN=PPP2R1B PE=1 SV=3	66153.5	3.783	0.6866	0.00745	0	0	0	0	0	0	0	0	0	22	19	9	29	23	13	14	10	2	0	0	0	1	1	0	1	1	0	12.7489	12.4927	13.9159	25.5325	25.2829	24.9448	15.8486	20.3156	19.5623	12.201	1.30765e-05	6.67791	0.00864623
2ABB_HUMAN	Q00005	Serine/threonine-protein phosphatase 2A 55 kDa regulatory subunit B beta isoform OS=Homo sapiens OX=9606 GN=PPP2R2B PE=1 SV=1	51659.6	5.086	0.7733	0.015119	0	0	0	0	0	0	0	0	0	9	5	0	17	9	0	9	6	0	6	4	0	6	5	0	6	5	0	12.6882	12.8541	13.981	24.178	25.1263	24.8439	25.2956	26.8258	25.0168	11.5416	1.98845e-05	-0.996681	0.188077
2ABD_HUMAN	Q66LE6	Serine/threonine-protein phosphatase 2A 55 kDa regulatory subunit B delta isoform OS=Homo sapiens OX=9606 GN=PPP2R2D PE=1 SV=1	51991.6	5.086	0.7733	0.066936	0	0	0	0	0	0	0	0	0	18	12	1	31	16	0	18	12	1	8	7	0	8	7	0	9	8	0	12.9789	13.0197	13.7111	24.9321	26.4726	26.1029	26.3177	27.0144	26.2267	12.5993	1.74159e-05	-0.683745	0.264064
2ABG_HUMAN	Q9Y2T4	Serine/threonine-protein phosphatase 2A 55 kDa regulatory subunit B gamma isoform OS=Homo sapiens OX=9606 GN=PPP2R2C PE=1 SV=4	51464.5	2.783	0.7045	0.015119	0	0	0	0	0	0	0	0	0	6	4	0	15	8	0	5	3	0	4	3	0	5	4	0	4	4	0	13.6364	13.8212	14.2965	23.8464	25.0354	24.5853	24.2108	26.6678	24.4454	10.571	1.20013e-05	-0.618972	0.509706
PP2AA_HUMAN	P67775	Serine/threonine-protein phosphatase 2A catalytic subunit alpha isoform OS=Homo sapiens OX=9606 GN=PPP2CA PE=1 SV=1	35553.4	3.979	0.7708	0.012144	0	0	0	0	0	0	0	0	0	17	14	1	16	12	1	13	12	1	1	1	0	0	0	0	1	1	0	12.9826	13.0345	13.6179	25.506	25.3134	24.0311	20.3281	17.4608	20.2093	11.7385	2.04162e-05	5.61741	0.00578067
2AAA_HUMAN	P30153	Serine/threonine-protein phosphatase 2A 65 kDa regulatory subunit A alpha isoform OS=Homo sapiens OX=9606 GN=PPP2R1A PE=1 SV=4	65248.9	6.062	0.8073	0.00745	1	1	1	1	1	1	1	1	1	67	41	31	61	40	30	47	28	20	4	4	4	2	2	1	8	8	7	15.5358	14.5807	15.0493	27.422	27.603	27.5367	23.4307	20.9677	23.5848	12.4653	1.53835e-06	4.85948	0.00462135
PP2AB_HUMAN	P62714	Serine/threonine-protein phosphatase 2A catalytic subunit beta isoform OS=Homo sapiens OX=9606 GN=PPP2CB PE=1 SV=1	35534.3	3.979	0.7708	0.012144	0	0	0	0	0	0	0	0	0	16	13	0	16	12	1	12	11	0	1	1	0	0	0	0	1	1	0	12.98	13.7433	13.7797	25.434	25.2758	23.9645	20.3281	17.6308	20.2093	11.3904	2.85054e-05	5.50203	0.00523723
F122A_HUMAN	Q96E09	Protein FAM122A OS=Homo sapiens OX=9606 GN=FAM122A PE=1 SV=1	30492	4.205	0.7185	0.013459	0	0	0	0	0	0	0	0	0	14	8	8	15	9	9	16	9	9	0	0	0	0	0	0	0	0	0	12.3453	13.8607	13.6879	25.4048	25.7319	26.1662	17.5274	17.2009	17.1127	12.4696	1.89523e-05	8.48727	4.79e-06
UNG_HUMAN	P13051	Uracil-DNA glycosylase OS=Homo sapiens OX=9606 GN=UNG PE=1 SV=2	34605.8	2.252	0.5784	0.5621	0	0	0	0	0	0	0	0	0	2	2	2	2	2	2	0	0	0	0	0	0	0	0	0	0	0	0	12.4054	12.5207	14.0421	18.9018	18.5972	15.5524	18.0085	18.4121	17.4114	4.69442	0.0169985	-0.260171	0.825903
TCPQ_HUMAN	P50990	T-complex protein 1 subunit theta OS=Homo sapiens OX=9606 GN=CCT8 PE=1 SV=4	59564.5	4.878	0.7403	0.053721	0	0	0	0	0	0	0	0	0	3	3	3	4	4	4	3	3	3	33	25	25	31	25	25	37	30	30	13.3835	12.9652	13.873	17.6344	18.2278	18.6198	28.2194	28.7733	27.88	4.75339	0.000255972	-10.1302	1.27e-05
TCPG_HUMAN	P49368	T-complex protein 1 subunit gamma OS=Homo sapiens OX=9606 GN=CCT3 PE=1 SV=4	60477.3	4.771	0.7601	0.023079	0	0	0	0	0	0	0	0	0	4	4	4	8	8	8	4	4	4	30	23	23	45	34	34	39	32	32	12.6085	12.881	13.4723	18.7411	19.222	18.7247	28.1683	28.6627	28.0274	5.90869	4.05937e-05	-9.39021	3.12e-06
TCPE_HUMAN	P48643	T-complex protein 1 subunit epsilon OS=Homo sapiens OX=9606 GN=CCT5 PE=1 SV=1	59614.8	7.817	0.7944	0.039494	0	0	0	0	0	0	0	0	0	6	5	5	7	6	6	5	5	5	34	28	28	41	32	32	50	42	42	13.4456	13.1189	14.6246	19.129	19.0441	19.5826	28.4878	28.7364	28.5965	5.52221	0.000344498	-9.355	8.57e-07
ARP19_HUMAN	P56211	cAMP-regulated phosphoprotein 19 OS=Homo sapiens OX=9606 GN=ARPP19 PE=1 SV=2	12297.3	2.862	0.7236	0.191658	0	0	0	0	0	0	0	0	0	2	2	0	3	3	1	1	1	0	0	0	0	0	0	0	0	0	0	12.3588	13.5702	13.8252	20.7502	20.5287	21.1362	17.4064	19.0641	17.3586	7.55365	9.99769e-05	2.86201	0.0082405
ENSA_HUMAN	O43768	Alpha-endosulfine OS=Homo sapiens OX=9606 GN=ENSA PE=1 SV=1	13362.7	2.255	0.7236	0.191658	0	0	0	0	0	0	0	0	0	2	2	0	2	2	0	1	1	0	0	0	0	0	0	0	0	0	0	13.8585	13.4198	14.6442	20.3877	19.9066	20.7736	15.4602	16.6485	15.3785	6.3818	0.000128166	4.52692	0.000710152
TCPZ_HUMAN	P40227	T-complex protein 1 subunit zeta OS=Homo sapiens OX=9606 GN=CCT6A PE=1 SV=3	57969.6	4.575	0.7365	0.024689	1	1	1	0	0	0	0	0	0	4	4	3	6	6	6	6	6	5	34	23	20	35	28	23	35	25	22	15.21	12.7165	14.312	19.8959	20.1275	21.4828	28.6293	29.7244	28.7324	6.42254	0.00188391	-8.52667	0.000147719
TCPH_HUMAN	Q99832	T-complex protein 1 subunit eta OS=Homo sapiens OX=9606 GN=CCT7 PE=1 SV=2	59310.9	4.22	0.7841	0.048071	1	1	1	0	0	0	0	0	0	3	3	3	10	8	8	5	5	5	33	26	26	31	26	26	32	27	27	16.4492	13.3064	13.7293	19.5101	19.8886	20.6364	28.3331	29.3217	28.2084	5.51678	0.00604375	-8.60938	5.83e-05
TCPB_HUMAN	P78371	T-complex protein 1 subunit beta OS=Homo sapiens OX=9606 GN=CCT2 PE=1 SV=4	57434.1	5.035	0.7432	0.014243	1	1	1	1	1	1	0	0	0	7	7	7	5	5	5	5	4	4	39	33	33	51	41	41	53	42	42	15.4027	15.2892	13.4785	18.7735	18.8922	19.3283	27.8528	28.7453	27.8741	4.27456	0.00270092	-9.1594	1.11e-05
TCPA_HUMAN	P17987	T-complex protein 1 subunit alpha OS=Homo sapiens OX=9606 GN=TCP1 PE=1 SV=1	60287.6	4.024	0.7391	0.006864	1	1	1	0	0	0	0	0	0	7	7	7	8	8	8	5	5	5	39	31	31	35	27	27	43	33	33	15.4249	13.0831	13.8678	19.3161	19.4988	19.6174	28.0389	28.68	28.0462	5.3522	0.0015191	-8.7776	2.81e-06
SRC8_HUMAN	Q14247	Src substrate cortactin OS=Homo sapiens OX=9606 GN=CTTN PE=1 SV=2	61530.5	2.461	0.681	0.046478	1	1	1	1	1	1	0	0	0	0	0	0	0	0	0	0	0	0	1	1	1	0	0	0	5	5	5	14.8573	14.8279	13.9035	10.5649	12.6029	12.7306	18.3336	17.5588	23.1967	-2.56345	0.0289307	-7.73022	0.0152085
SRSF9_HUMAN	Q13242	Serine/arginine-rich splicing factor 9 OS=Homo sapiens OX=9606 GN=SRSF9 PE=1 SV=1	25508.4	2.575	0.56	0.148607	1	1	1	1	1	1	1	1	1	2	2	2	2	2	2	1	1	1	1	1	1	1	1	1	2	2	2	16.9731	16.5392	15.8685	18.2769	18.3249	18.4746	20.7409	21.4168	21.3556	1.89849	0.00436782	-2.81232	0.000231085
SARNP_HUMAN	P82979	SAP domain-containing ribonucleoprotein OS=Homo sapiens OX=9606 GN=SARNP PE=1 SV=3	23638.4	3.272	0.6491	0.133249	0	0	0	1	1	1	0	0	0	1	1	1	3	3	3	1	1	1	0	0	0	0	0	0	1	1	1	12.6089	17.3457	14.3056	18.2326	20.0979	19.2467	16.559	18.5412	21.3565	4.43898	0.0405157	0.373498	0.814737
ANM5_HUMAN	O14744	Protein arginine N-methyltransferase 5 OS=Homo sapiens OX=9606 GN=PRMT5 PE=1 SV=4	72619.5	1.868	0.4197	0.711149	1	1	1	1	1	1	1	1	1	0	0	0	0	0	0	0	0	0	1	1	1	0	0	0	2	2	2	14.9371	15.643	15.1037	12.7673	11.995	13.7298	20.3028	18.6099	20.9589	-2.39727	0.0117124	-7.12653	0.00116332
PRP39_HUMAN	Q86UA1	Pre-mRNA-processing factor 39 OS=Homo sapiens OX=9606 GN=PRPF39 PE=1 SV=3	78362.5	5.329	0.6769	0.109379	1	1	1	1	1	1	1	1	1	2	2	2	2	2	2	1	1	1	1	1	1	1	1	1	1	1	1	16.7114	16.6196	16.767	17.8651	18.1334	17.6587	20.7217	21.3097	20.6535	1.18637	0.00118352	-3.00928	0.000271232
DNJA1_HUMAN	P31689	DnaJ homolog subfamily A member 1 OS=Homo sapiens OX=9606 GN=DNAJA1 PE=1 SV=2	44821.4	3.021	0.7516	0.020922	1	1	1	1	1	1	0	0	0	2	2	2	3	2	2	3	3	3	4	3	3	3	2	2	5	4	4	14.9478	16.8521	13.6513	18.9795	19.1237	19.5755	24.1862	25.2004	24.3796	4.07585	0.0125921	-5.36245	0.000117018
DCAF7_HUMAN	P61962	DDB1- and CUL4-associated factor 7 OS=Homo sapiens OX=9606 GN=DCAF7 PE=1 SV=1	38883.1	2.969	0.673	0.238418	1	1	1	0	0	0	0	0	0	2	2	2	4	4	4	2	1	1	0	0	0	0	0	0	2	2	2	15.8138	13.1356	13.9681	19.2935	19.1721	18.1805	16.1047	18.8843	21.9936	4.57624	0.00616054	-0.112164	0.951612
ADNP_HUMAN	Q9H2P0	Activity-dependent neuroprotector homeobox protein OS=Homo sapiens OX=9606 GN=ADNP PE=1 SV=1	123467	2.345	0.6759	0.682292	1	1	1	0	0	0	0	0	0	0	0	0	0	0	0	0	0	0	2	2	2	1	1	1	1	1	1	14.2308	13.5751	14.3106	12.7501	11.099	12.5476	20.0969	20.8053	19.5476	-1.90659	0.0286636	-8.01774	0.000226082
ZNF24_HUMAN	P17028	Zinc finger protein 24 OS=Homo sapiens OX=9606 GN=ZNF24 PE=1 SV=4	42111.1	2.761	0.6704	0.326772	0	0	0	0	0	0	0	0	0	0	0	0	0	0	0	0	0	0	2	2	2	1	1	1	4	4	4	13.2791	13.5946	13.9848	13.195	13.9321	13.3295	21.302	21.4467	22.039	0		-8.11037	1.43e-05
ZMYM2_HUMAN	Q9UBW7	Zinc finger MYM-type protein 2 OS=Homo sapiens OX=9606 GN=ZMYM2 PE=1 SV=1	154792	1.435	0.522	1.2227	0	0	0	0	0	0	0	0	0	0	0	0	0	0	0	0	0	0	1	1	1	1	1	1	3	3	3	12.8576	12.1704	13.9156	13.4581	14.4197	13.0336	20.1349	18.9767	20.249	0		-6.14972	0.000439887
UBP22_HUMAN	Q9UPT9	Ubiquitin carboxyl-terminal hydrolase 22 OS=Homo sapiens OX=9606 GN=USP22 PE=1 SV=2	59903.4	1.388	0.3565	0.419301	0	0	0	0	0	0	0	0	0	0	0	0	0	0	0	0	0	0	1	1	1	0	0	0	2	2	2	12.8316	12.6382	13.9602	13.7644	13.1943	14.8442	20.6976	17.8316	21.231	0		-5.98573	0.00672077
TCPW_HUMAN	Q92526	T-complex protein 1 subunit zeta-2 OS=Homo sapiens OX=9606 GN=CCT6B PE=1 SV=5	57766.6	3.886	0.7365	0.077286	0	0	0	0	0	0	0	0	0	1	1	0	0	0	0	1	1	0	4	3	0	7	5	0	5	3	0	12.7785	12.9923	13.6989	16.1416	11.6812	19.8659	25.1787	27.484	25.673	2.73966	0.314198	-10.2157	0.0143749
SUGP2_HUMAN	Q8IX01	SURP and G-patch domain-containing protein 2 OS=Homo sapiens OX=9606 GN=SUGP2 PE=1 SV=2	120114	1.665	0.6243	0.076477	0	0	0	0	0	0	0	0	0	0	0	0	0	0	0	0	0	0	0	0	0	1	1	1	3	3	3	13.116	12.4696	14.4548	11.9138	12.192	13.7105	16.3689	18.4825	19.5647	0		-5.53328	0.00714411
GLYM_HUMAN	P34897	Serine hydroxymethyltransferase, mitochondrial OS=Homo sapiens OX=9606 GN=SHMT2 PE=1 SV=3	55939.7	1.865	0.5995	0.431621	0	0	0	0	0	0	0	0	0	0	0	0	0	0	0	1	1	1	2	2	2	3	3	3	1	1	1	13.71	13.2279	13.9705	11.1108	11.1023	16.1515	20.4602	21.6304	19.0654	-0.847917	0.643297	-7.59713	0.0144498
SALL2_HUMAN	Q9Y467	Sal-like protein 2 OS=Homo sapiens OX=9606 GN=SALL2 PE=1 SV=4	105226	2.097	0.5675	1.10071	0	0	0	0	0	0	0	0	0	0	0	0	0	0	0	0	0	0	0	0	0	2	2	1	1	1	1	12.8571	13.9553	13.8529	12.243	11.1655	13.6287	17.5127	21.4503	19.5593	0		-7.16175	0.00593875
NOB1_HUMAN	Q9ULX3	RNA-binding protein NOB1 OS=Homo sapiens OX=9606 GN=NOB1 PE=1 SV=1	46627.8	1.881	0.5217	0.7686	0	0	0	0	0	0	0	0	0	0	0	0	0	0	0	0	0	0	1	1	1	3	3	3	3	3	3	12.236	13.4859	13.5092	12.5691	11.8756	14.1118	21.0241	22.3569	21.915	0		-8.91313	0.00031553
RBM4B_HUMAN	Q9BQ04	RNA-binding protein 4B OS=Homo sapiens OX=9606 GN=RBM4B PE=1 SV=1	40106.4	2.234	0.5694	0.388875	0	0	0	0	0	0	0	0	0	0	0	0	0	0	0	0	0	0	1	1	0	2	2	0	1	1	0	12.7292	13.4642	13.9205	12.3711	11.0653	14.1984	18.2306	21.4848	20.5337	0		-7.53811	0.00472991
H90B2_HUMAN	Q58FF8	Putative heat shock protein HSP 90-beta 2 OS=Homo sapiens OX=9606 GN=HSP90AB2P PE=1 SV=2	44303.1	2.358	0.528	1.09056	0	0	0	0	0	0	0	0	0	0	0	0	0	0	0	0	0	0	2	2	0	1	1	0	0	0	0	12.8603	13.389	14.3277	12.6788	10.5895	16.2727	21.9705	21.0558	18.4921	0		-7.32578	0.020134
PML_HUMAN	P29590	Protein PML OS=Homo sapiens OX=9606 GN=PML PE=1 SV=3	97470.9	1.787	0.4885	1.21859	0	0	0	0	0	0	0	0	0	0	0	0	0	0	0	0	0	0	1	1	1	1	1	1	2	2	2	13.8238	13.3645	13.6814	12.9277	13.7494	14.873	18.0889	19.2447	19.5854	0		-5.12296	0.00209589
PPME1_HUMAN	Q9Y570	Protein phosphatase methylesterase 1 OS=Homo sapiens OX=9606 GN=PPME1 PE=1 SV=3	42270.2	1.579	0.5061	0.28988	0	0	0	0	0	0	0	0	0	1	1	1	2	2	2	0	0	0	0	0	0	0	0	0	0	0	0	12.819	12.9607	13.9549	16.7321	17.2509	14.0891	18.0775	17.2638	18.0981	2.77915	0.0559982	-1.78909	0.153305
PSA6_HUMAN	P60900	Proteasome subunit alpha type-6 OS=Homo sapiens OX=9606 GN=PSMA6 PE=1 SV=1	27363.8	2.325	0.5356	0.191941	0	0	0	0	0	0	0	0	0	0	0	0	0	0	0	0	0	0	2	2	2	0	0	0	1	1	1	12.5211	13.1552	14.1503	11.8432	13.8641	14.1572	21.9963	17.2313	21.218	0		-6.86036	0.014036
LMNA_HUMAN	P02545	Prelamin-A/C OS=Homo sapiens OX=9606 GN=LMNA PE=1 SV=1	74076.7	1.958	0.509	0.445357	0	0	0	0	0	0	0	0	0	0	0	0	2	2	2	2	2	2	1	1	1	2	2	2	1	1	1	13.4118	12.4538	13.7108	11.0252	15.9784	17.5168	20.0086	21.399	20.0341	1.64799	0.455158	-5.64041	0.0486164
PAP1M_HUMAN	Q5JQF8	Polyadenylate-binding protein 1-like 2 OS=Homo sapiens OX=9606 GN=PABPC1L2A PE=2 SV=1	22766.6	1.56	0.4015	1.49986	0	0	0	0	0	0	0	0	0	0	0	0	0	0	0	0	0	0	1	1	0	0	0	0	3	3	0	12.749	12.5645	14.1876	11.2167	13.5079	14.6792	21.2065	18.4654	23.1009	0		-7.78965	0.00989141
PDLI5_HUMAN	Q96HC4	PDZ and LIM domain protein 5 OS=Homo sapiens OX=9606 GN=PDLIM5 PE=1 SV=5	63886.5	1.845	0.632	0.27267	0	0	0	0	0	0	0	0	0	0	0	0	1	1	1	0	0	0	1	1	1	1	1	1	2	2	2	13.0465	13.4705	13.3996	11.6967	15.4752	14.1638	20.3113	21.5693	20.029	0.473012	0.69332	-6.85798	0.00470214
MYH10_HUMAN	P35580	Myosin-10 OS=Homo sapiens OX=9606 GN=MYH10 PE=1 SV=3	228840	2.242	0.5972	0.149215	0	0	0	0	0	0	0	0	0	0	0	0	2	2	1	0	0	0	1	1	0	5	5	3	0	0	0	13.2837	12.9445	14.3897	12.0884	15.2754	14.8971	18.7233	21.0296	18.6621	0.547652	0.643491	-5.38471	0.0133297
MLF2_HUMAN	Q15773	Myeloid leukemia factor 2 OS=Homo sapiens OX=9606 GN=MLF2 PE=1 SV=1	28111.2	2.121	0.623	0.131722	0	0	0	0	0	0	0	0	0	0	0	0	1	1	1	0	0	0	1	1	1	2	2	2	1	1	1	12.9391	13.4351	14.4371	11.7366	16.3895	14.0146	22.6806	23.5561	22.4714	0.443117	0.769606	-8.85582	0.0030612
MYEF2_HUMAN	Q9P2K5	Myelin expression factor 2 OS=Homo sapiens OX=9606 GN=MYEF2 PE=1 SV=3	64062.5	1.31	0.3372	1.72564	0	0	0	0	0	0	0	0	0	0	0	0	0	0	0	0	0	0	0	0	0	2	2	2	1	1	1	13.0777	12.9208	13.5343	12.0852	12.0633	13.5738	16.9929	21.4757	20.7313	0		-7.15927	0.00830258
MUC7_HUMAN	Q8TAX7	Mucin-7 OS=Homo sapiens OX=9606 GN=MUC7 PE=1 SV=2	39116.7	1.434	0.3568	0.840122	0	0	0	0	0	0	0	0	0	0	0	0	2	2	2	0	0	0	1	1	1	0	0	0	1	1	1	13.3161	12.5205	13.3283	11.8777	20.3038	16.0134	22.1497	18.4733	21.3999	3.01003	0.286092	-4.60929	0.16041
MDN1_HUMAN	Q9NU22	Midasin OS=Homo sapiens OX=9606 GN=MDN1 PE=1 SV=2	632402	1.911	0.5526	0.008057	0	0	0	0	0	0	0	0	0	0	0	0	0	0	0	0	0	0	2	2	2	2	2	2	2	2	2	13.1522	13.3259	13.0552	12.4681	12.8768	14.7886	17.1078	17.7781	17.0503	0		-3.93427	0.0063872
MA7D3_HUMAN	Q8IWC1	MAP7 domain-containing protein 3 OS=Homo sapiens OX=9606 GN=MAP7D3 PE=1 SV=2	98350.2	1.939	0.5565	0.311244	0	0	0	0	0	0	0	0	0	0	0	0	0	0	0	0	0	0	1	1	1	1	1	1	2	2	2	12.9553	12.824	13.8658	11.4213	13.1753	13.5725	18.9905	19.4923	19.4406	0		-6.58473	0.000635827
KDM3B_HUMAN	Q7LBC6	Lysine-specific demethylase 3B OS=Homo sapiens OX=9606 GN=KDM3B PE=1 SV=2	191443	1.529	0.5548	0.097626	0	0	0	0	0	0	0	0	0	0	0	0	0	0	0	0	0	0	1	1	1	1	1	1	4	4	4	13.1658	12.8466	14.2219	12.2873	12.8	13.5119	19.0155	20.3659	20.515	0		-7.09908	0.000281939
IMDH2_HUMAN	P12268	Inosine-5'-monophosphate dehydrogenase 2 OS=Homo sapiens OX=9606 GN=IMPDH2 PE=1 SV=2	55751.6	2.428	0.5732	0.462171	0	0	0	0	0	0	0	0	0	0	0	0	2	2	1	0	0	0	1	1	1	0	0	0	1	1	1	13.7648	13.1771	14.0284	13.4544	17.3505	13.8697	19.6554	19.0784	19.3111	1.23479	0.382812	-4.45674	0.0232714
HXK1_HUMAN	P19367	Hexokinase-1 OS=Homo sapiens OX=9606 GN=HK1 PE=1 SV=3	102402	1.569	0.3898	0.593808	0	0	0	0	0	0	0	0	0	0	0	0	0	0	0	0	0	0	1	1	0	1	1	1	2	2	1	12.768	13.0458	14.1698	14.1366	12.2277	14.28	20.2845	19.6662	19.9788	0		-6.4284	0.000718976
HAUS8_HUMAN	Q9BT25	HAUS augmin-like complex subunit 8 OS=Homo sapiens OX=9606 GN=HAUS8 PE=1 SV=3	44812	1.4	0.3643	0.507057	0	0	0	0	0	0	0	0	0	0	0	0	0	0	0	0	0	0	1	1	1	0	0	0	2	2	2	13.0275	13.0305	14.3286	13.041	12.4621	14.3641	18.9101	19.2273	20.3118	0		-6.19398	0.000925285
HAUS6_HUMAN	Q7Z4H7	HAUS augmin-like complex subunit 6 OS=Homo sapiens OX=9606 GN=HAUS6 PE=1 SV=2	108535	2.024	0.4674	0.185798	0	0	0	0	0	0	0	0	0	0	0	0	0	0	0	0	0	0	1	1	1	2	2	2	1	1	1	13.1232	13.223	13.6678	12.7438	13.5084	14.4181	18.7506	21.0906	19.2944	0		-6.15505	0.00198873
GGYF2_HUMAN	Q6Y7W6	GRB10-interacting GYF protein 2 OS=Homo sapiens OX=9606 GN=GIGYF2 PE=1 SV=1	149960	2.799	0.6527	0.317523	0	0	0	0	0	0	0	0	0	0	0	0	0	0	0	0	0	0	0	0	0	2	2	2	3	3	3	12.7383	13.223	14.5829	11.0174	14.4028	15.9842	16.8339	21.0667	20.688	0		-5.72807	0.0453256
SHLB2_HUMAN	Q9NR46	Endophilin-B2 OS=Homo sapiens OX=9606 GN=SH3GLB2 PE=1 SV=1	43928.6	1.685	0.5646	1.32817	0	0	0	0	0	0	0	0	0	0	0	0	0	0	0	0	0	0	1	1	1	3	3	3	1	1	1	13.1551	12.7012	13.4496	12.7008	11.8287	14.8778	21.1555	22.4134	21.0315	0		-8.39774	0.00113603
SHLB1_HUMAN	Q9Y371	Endophilin-B1 OS=Homo sapiens OX=9606 GN=SH3GLB1 PE=1 SV=1	40752.8	2.33	0.5284	1.04451	0	0	0	0	0	0	0	0	0	0	0	0	0	0	0	0	0	0	1	1	1	3	3	3	0	0	0	13.0286	12.9581	14.867	13.0192	12.6249	13.8455	20.567	23.7499	18.1022	0		-7.64316	0.0102901
SH3G1_HUMAN	Q99961	Endophilin-A2 OS=Homo sapiens OX=9606 GN=SH3GL1 PE=1 SV=1	41446	1.69	0.4737	0.763035	0	0	0	0	0	0	0	0	0	1	1	1	0	0	0	0	0	0	1	1	1	2	2	2	2	2	2	13.5263	13.1045	14.0794	16.2267	10.1315	13.4531	20.9011	22.8285	21.4823	-0.299624	0.874797	-8.46684	0.0102485
HUWE1_HUMAN	Q7Z6Z7	E3 ubiquitin-protein ligase HUWE1 OS=Homo sapiens OX=9606 GN=HUWE1 PE=1 SV=3	481571	3.486	0.6863	0.17506	0	0	0	0	0	0	0	0	0	0	0	0	0	0	0	0	0	0	4	4	4	3	3	3	6	6	6	13.0916	13.1426	13.9372	12.8784	12.8408	13.6229	19.3038	19.813	20.0425	0		-6.60574	3.92e-05
DPOD1_HUMAN	P28340	DNA polymerase delta catalytic subunit OS=Homo sapiens OX=9606 GN=POLD1 PE=1 SV=2	123535	2.867	0.6619	0.107858	0	0	0	0	0	0	0	0	0	0	0	0	0	0	0	0	0	0	2	2	2	5	4	4	3	3	3	12.4325	12.4352	14.0934	13.6376	12.0955	14.1017	19.6651	21.2852	19.8199	0		-6.97847	0.000934673
DEN4C_HUMAN	Q5VZ89	DENN domain-containing protein 4C OS=Homo sapiens OX=9606 GN=DENND4C PE=1 SV=3	212558	1.717	0.5335	0.227351	0	0	0	0	0	0	0	0	0	0	0	0	0	0	0	0	0	0	2	2	2	2	2	2	2	2	2	13.1928	12.6546	14.0482	13.144	13.3936	13.1292	19.6409	20.8139	19.534	0		-6.77402	8.55e-05
CHAP1_HUMAN	Q96JM3	Chromosome alignment-maintaining phosphoprotein 1 OS=Homo sapiens OX=9606 GN=CHAMP1 PE=1 SV=2	89024.9	1.931	0.5179	0.505439	0	0	0	0	0	0	0	0	0	0	0	0	0	0	0	0	0	0	3	3	3	1	1	1	3	3	3	12.2785	13.0968	13.5704	15.0967	12.8311	15.9623	21.9644	19.7716	21.6153	0		-6.48707	0.00494064
C170L_HUMAN	Q96L14	Cep170-like protein OS=Homo sapiens OX=9606 GN=CEP170P1 PE=5 SV=2	32610.5	2.052	0.3519	0.244905	0	0	0	0	0	0	0	0	0	0	0	0	0	0	0	0	0	0	0	0	0	1	1	0	2	2	0	13.5416	12.9271	13.5127	13.0956	13.6741	14.5431	17.837	21.1261	21.0439	0		-6.23141	0.00583171
C1TC_HUMAN	P11586	C-1-tetrahydrofolate synthase, cytoplasmic OS=Homo sapiens OX=9606 GN=MTHFD1 PE=1 SV=3	101477	1.585	0.3798	1.03297	0	0	0	0	0	0	0	0	0	0	0	0	0	0	0	0	0	0	2	2	1	0	0	0	1	1	0	12.8639	12.7577	13.8608	11.6765	12.9142	14.3851	20.7132	18.0338	19.688	0		-6.48645	0.00421331
BI2L1_HUMAN	Q9UHR4	Brain-specific angiogenesis inhibitor 1-associated protein 2-like protein 1 OS=Homo sapiens OX=9606 GN=BAIAP2L1 PE=1 SV=2	56829.1	2.301	0.5422	0.209772	0	0	0	0	0	0	0	0	0	0	0	0	0	0	0	0	0	0	0	0	0	2	2	2	1	1	1	12.6121	13.0271	13.8076	12.8664	15.0346	12.8884	15.9232	21.202	19.2148	0		-5.1835	0.0379932
BAG2_HUMAN	O95816	BAG family molecular chaperone regulator 2 OS=Homo sapiens OX=9606 GN=BAG2 PE=1 SV=1	23739.2	2.872	0.7339	0.710627	0	0	0	0	0	0	0	0	0	0	0	0	1	1	1	0	0	0	2	2	2	2	2	2	2	2	2	13.3257	13.4849	14.4982	11.4491	17.0026	16.0796	24.8751	25.7754	24.8978	1.07412	0.573995	-10.339	0.0040529
SAHH_HUMAN	P23526	Adenosylhomocysteinase OS=Homo sapiens OX=9606 GN=AHCY PE=1 SV=4	47667.2	1.973	0.4093	0.243308	0	0	0	0	0	0	0	0	0	1	1	1	2	2	2	0	0	0	1	1	1	0	0	0	1	1	1	13.3583	13.3297	15.0328	15.4628	16.249	12.0002	20.6752	18.004	20.5207	0.663761	0.664816	-5.16263	0.0300396
PRS6B_HUMAN	P43686	26S proteasome regulatory subunit 6B OS=Homo sapiens OX=9606 GN=PSMC4 PE=1 SV=2	47318.5	1.715	0.5575	0.473536	0	0	0	0	0	0	0	0	0	0	0	0	0	0	0	0	0	0	1	1	1	2	2	2	2	2	2	12.4124	13.9029	13.8452	14.2738	12.6663	12.5768	19.2232	22.0849	21.4999	0		-7.76366	0.00167422
PSMD6_HUMAN	Q15008	26S proteasome non-ATPase regulatory subunit 6 OS=Homo sapiens OX=9606 GN=PSMD6 PE=1 SV=1	45484.3	1.954	0.43	1.79037	0	0	0	0	0	0	0	0	0	0	0	0	3	3	3	0	0	0	1	1	1	0	0	0	2	2	2	12.8286	13.4325	14.1229	12.7173	17.6467	15.4887	19.113	18.3268	20.0521	1.82287	0.284087	-3.87975	0.0621652
CH10_HUMAN	P61604	10 kDa heat shock protein, mitochondrial OS=Homo sapiens OX=9606 GN=HSPE1 PE=1 SV=2	10906.9	3.085	0.7095	0.099745	0	0	0	0	0	0	0	0	0	1	1	1	0	0	0	1	1	1	3	3	3	1	1	1	2	2	2	12.8045	12.8952	14.0029	17.2886	14.4863	18.6847	23.8572	23.4583	22.7501	3.58565	0.0501881	-6.53534	0.00688137
ZNF76_HUMAN	P36508	Zinc finger protein 76 OS=Homo sapiens OX=9606 GN=ZNF76 PE=1 SV=2	61774.2	1.878	0.6517	1.87521	0	0	0	1	1	0	0	0	0	0	0	0	0	0	0	0	0	0	1	1	0	0	0	0	2	2	0	13.4083	16.1995	14.2433	11.6823	14.6724	13.0875	21.0832	18.3473	23.7279	-1.46958	0.286466	-7.90539	0.0112641
ZN143_HUMAN	P52747	Zinc finger protein 143 OS=Homo sapiens OX=9606 GN=ZNF143 PE=1 SV=2	68835.3	1.878	0.6517	0.514529	0	0	0	1	1	0	0	0	0	0	0	0	0	0	0	0	0	0	2	2	1	0	0	0	4	4	2	12.4279	15.9479	14.3317	13.7034	11.1506	13.9515	21.1842	18.6043	23.5966	-1.30069	0.391474	-8.19323	0.00846914
XRCC5_HUMAN	P13010	X-ray repair cross-complementing protein 5 OS=Homo sapiens OX=9606 GN=XRCC5 PE=1 SV=3	82634.3	1.704	0.3674	1.52488	0	0	0	1	1	1	0	0	0	0	0	0	1	1	1	0	0	0	0	0	0	1	1	1	2	1	1	12.1145	16.2992	13.1428	12.6539	15.8341	14.8111	17.4487	21.1175	20.4043	0.580871	0.730086	-5.22382	0.0233551
TBG2_HUMAN	Q9NRH3	Tubulin gamma-2 chain OS=Homo sapiens OX=9606 GN=TUBG2 PE=2 SV=1	51041.6	2.916	0.6509	1.66563	1	1	0	0	0	0	0	0	0	1	1	0	1	1	0	0	0	0	2	2	0	1	1	0	2	2	0	15.8709	11.821	14.5869	16.7096	16.7	14.7896	22.352	22.3677	22.341	1.97349	0.218916	-6.28718	0.000596465
TBG1_HUMAN	P23258	Tubulin gamma-1 chain OS=Homo sapiens OX=9606 GN=TUBG1 PE=1 SV=2	51119.8	2.916	0.6509	1.66563	1	1	0	0	0	0	0	0	0	1	1	0	1	1	0	0	0	0	2	2	0	1	1	0	2	2	0	15.8709	12.9958	13.9802	16.7096	16.7	12.892	22.352	22.3677	22.341	1.1516	0.492303	-6.91972	0.00552685
TPM4_HUMAN	P67936	Tropomyosin alpha-4 chain OS=Homo sapiens OX=9606 GN=TPM4 PE=1 SV=3	28486.5	4.201	0.6592	0.08289	1	1	0	1	1	0	0	0	0	1	1	0	2	2	0	0	0	0	1	1	0	1	1	0	1	1	0	18.2254	18.1975	14.0072	18.6549	19.4435	13.5188	22.0011	23.4678	22.202	0.39572	0.873213	-5.35121	0.0489743
TBCD1_HUMAN	Q86TI0	TBC1 domain family member 1 OS=Homo sapiens OX=9606 GN=TBC1D1 PE=1 SV=2	132982	2.26	0.6212	0.072854	1	1	1	0	0	0	1	1	1	0	0	0	2	2	2	0	0	0	1	1	1	0	0	0	1	1	1	13.9881	13.5152	15.4596	12.876	15.1375	13.5455	18.1053	18.325	17.6948	-0.467975	0.626921	-4.18874	0.0038324
SMD1_HUMAN	P62314	Small nuclear ribonucleoprotein Sm D1 OS=Homo sapiens OX=9606 GN=SNRPD1 PE=1 SV=1	13255.4	3.661	0.7083	1.33015	1	1	1	1	1	1	0	0	0	1	1	1	2	2	2	1	1	1	0	0	0	1	1	1	1	1	1	19.3826	19.2008	14.106	18.9275	21.298	19.9696	14.0017	23.6423	23.9636	2.5019	0.249889	-0.470833	0.894697
SSBP_HUMAN	Q04837	Single-stranded DNA-binding protein, mitochondrial OS=Homo sapiens OX=9606 GN=SSBP1 PE=1 SV=1	17231	2.306	0.525	0.535024	1	1	1	1	1	1	0	0	0	0	0	0	0	0	0	0	0	0	2	2	2	1	1	1	2	2	2	16.6466	18.0404	13.4718	12.3918	11.4742	14.1127	23.3873	22.7251	22.8834	-3.39338	0.0948647	-10.339	0.000205449
SPB3_HUMAN	P29508	Serpin B3 OS=Homo sapiens OX=9606 GN=SERPINB3 PE=1 SV=2	44518.5	3.328	0.579	0.188605	1	1	1	1	1	1	0	0	0	1	1	1	4	4	3	0	0	0	1	1	1	0	0	0	1	1	1	16.4347	15.9995	13.8486	16.6196	19.5215	14.6038	20.5216	17.9372	19.2943	1.48738	0.414671	-2.33604	0.220566
SRSF8_HUMAN	Q9BRL6	Serine/arginine-rich splicing factor 8 OS=Homo sapiens OX=9606 GN=SRSF8 PE=1 SV=1	32250.2	2.301	0.4376	0.35086	1	1	0	0	0	0	1	1	0	1	1	0	0	0	0	1	1	0	1	1	0	2	2	0	1	1	0	19.806	12.9506	18.8983	19.6182	11.8545	20.3539	23.8409	24.5742	23.4808	0.0572383	0.987616	-6.68978	0.0709411
SRSF7_HUMAN	Q16629	Serine/arginine-rich splicing factor 7 OS=Homo sapiens OX=9606 GN=SRSF7 PE=1 SV=1	27332	2.45	0.6302	0.094691	1	1	1	1	1	1	1	1	1	0	0	0	3	3	3	1	1	1	2	2	2	2	2	2	2	2	2	17.6142	16.8438	16.9365	15.4158	19.6306	18.9034	23.1282	23.5695	22.4701	0.851766	0.55483	-5.07268	0.0193162
RBM4_HUMAN	Q9BWF3	RNA-binding protein 4 OS=Homo sapiens OX=9606 GN=RBM4 PE=1 SV=1	40270.6	2.234	0.5694	0.388875	1	1	1	0	0	0	0	0	0	0	0	0	0	0	0	0	0	0	1	1	0	2	2	0	2	2	1	14.922	14.0476	14.113	11.3858	13.5869	13.105	18.2948	21.5489	20.9312	-1.66828	0.0827866	-7.56571	0.00324351
RAB1B_HUMAN	Q9H0U4	Ras-related protein Rab-1B OS=Homo sapiens OX=9606 GN=RAB1B PE=1 SV=1	22139.2	1.881	0.578	0.15774	1	1	0	1	1	0	0	0	0	0	0	0	3	3	1	1	1	1	2	2	1	0	0	0	2	2	0	17.9422	17.251	13.6762	12.5586	19.6343	17.8377	22.405	17.7125	21.7904	0.387088	0.884509	-3.95909	0.200248
RAB1A_HUMAN	P62820	Ras-related protein Rab-1A OS=Homo sapiens OX=9606 GN=RAB1A PE=1 SV=3	22645.4	1.637	0.578	0.15774	1	1	0	1	1	0	0	0	0	0	0	0	3	3	1	0	0	0	1	1	0	0	0	0	2	2	0	17.8597	17.1685	13.7169	12.0754	21.0612	13.508	21.4688	19.6244	21.7079	-0.700182	0.830654	-5.3855	0.133221
RGPD8_HUMAN	O14715	RANBP2-like and GRIP domain-containing protein 8 OS=Homo sapiens OX=9606 GN=RGPD8 PE=1 SV=2	198851	2.55	0.6358	0.003409	1	1	0	1	1	0	0	0	0	0	0	0	0	0	0	0	0	0	4	4	0	5	5	0	4	4	0	13.18	12.9036	13.9145	12.7307	13.5967	12.8458	20.4079	21.4375	20.2309	-0.274979	0.53524	-7.63439	7.99e-05
RGPD5_HUMAN	Q99666	RANBP2-like and GRIP domain-containing protein 5/6 OS=Homo sapiens OX=9606 GN=RGPD5 PE=1 SV=3	198782	2.55	0.6358	0.003409	1	1	0	1	1	0	0	0	0	0	0	0	0	0	0	0	0	0	4	4	0	5	5	0	4	4	0	13.18	12.9036	13.8813	12.4966	12.6651	12.238	20.4079	21.4375	20.2309	-0.855103	0.0539464	-8.22558	3.18e-05
RGPD4_HUMAN	Q7Z3J3	RanBP2-like and GRIP domain-containing protein 4 OS=Homo sapiens OX=9606 GN=RGPD4 PE=2 SV=3	197148	2.55	0.6358	0.003409	1	1	0	1	1	0	0	0	0	0	0	0	0	0	0	0	0	0	4	4	0	5	5	0	4	4	0	13.1669	12.8906	14.0247	11.776	12.9726	14.0778	20.3949	21.4245	20.2179	-0.418609	0.60521	-7.73695	0.000534412
RGPD2_HUMAN	P0DJD1	RANBP2-like and GRIP domain-containing protein 2 OS=Homo sapiens OX=9606 GN=RGPD2 PE=2 SV=1	197167	2.55	0.6167	0.003409	1	1	0	1	1	0	0	0	0	0	0	0	0	0	0	0	0	0	3	3	0	4	4	0	4	4	0	13.2334	12.9571	13.7851	10.7621	12.4863	13.6612	19.869	21.1463	20.2844	-1.022	0.308329	-8.13002	0.000913141
RGPD1_HUMAN	P0DJD0	RANBP2-like and GRIP domain-containing protein 1 OS=Homo sapiens OX=9606 GN=RGPD1 PE=2 SV=1	196521	2.55	0.6167	0.003409	1	1	0	1	1	0	0	0	0	0	0	0	0	0	0	0	0	0	3	3	0	4	4	0	4	4	0	13.2334	12.9571	13.5674	14.0928	13.1691	13.6909	19.869	21.1463	20.2844	0.398287	0.281665	-6.78231	0.000124774
RAGP1_HUMAN	P46060	Ran GTPase-activating protein 1 OS=Homo sapiens OX=9606 GN=RANGAP1 PE=1 SV=1	63484.3	2.936	0.5989	0.591235	1	1	1	1	1	1	0	0	0	0	0	0	0	0	0	0	0	0	0	0	0	3	3	3	2	2	2	15.6618	15.4778	14.5388	13.0838	11.5467	14.3987	15.7443	22.7189	20.7471	-2.21641	0.0683676	-6.72705	0.0394713
KPYR_HUMAN	P30613	Pyruvate kinase PKLR OS=Homo sapiens OX=9606 GN=PKLR PE=1 SV=2	61773.5	1.776	0.4657	0.072005	1	1	1	0	0	0	1	1	1	1	1	1	0	0	0	2	1	1	1	1	1	0	0	0	0	0	0	14.0856	12.9725	15.7503	16.4787	12.9966	19.143	19.9332	18.0251	16.1769	1.93664	0.377734	-1.83899	0.427363
LC7L2_HUMAN	Q9Y383	Putative RNA-binding protein Luc7-like 2 OS=Homo sapiens OX=9606 GN=LUC7L2 PE=1 SV=2	46467.6	2.955	0.691	0.230547	0	0	0	1	1	1	0	0	0	1	1	1	3	3	3	1	1	1	1	1	1	1	1	1	1	1	1	12.3626	17.2554	14.1805	15.9835	18.2815	13.1635	22.1939	21.5846	21.2669	1.20999	0.587899	-5.87228	0.017505
H90B3_HUMAN	Q58FF7	Putative heat shock protein HSP 90-beta-3 OS=Homo sapiens OX=9606 GN=HSP90AB3P PE=5 SV=1	68264	2.202	0.5568	0.00669	1	1	0	1	1	0	0	0	0	2	2	0	1	1	0	2	2	0	2	1	0	3	2	0	1	1	0	14.8808	15.7515	13.2067	17.3431	15.5561	18.2268	21.4283	22.7957	18.6644	2.42902	0.0885076	-3.92083	0.0535495
H90B4_HUMAN	Q58FF6	Putative heat shock protein HSP 90-beta 4 OS=Homo sapiens OX=9606 GN=HSP90AB4P PE=5 SV=1	58209.6	2.139	0.5231	0.00669	0	0	0	1	1	0	0	0	0	1	1	0	0	0	0	1	1	0	2	1	0	2	1	0	0	0	0	13.3899	15.851	14.197	17.0739	13.4986	17.0794	21.5279	22.5735	17.8246	1.40465	0.371068	-4.75803	0.0637102
ACTBM_HUMAN	Q9BYX7	Putative beta-actin-like protein 3 OS=Homo sapiens OX=9606 GN=POTEKP PE=5 SV=1	41970.8	2.544	0.7303	0.172284	1	1	0	0	0	0	1	1	0	1	1	0	1	1	0	1	1	0	0	0	0	1	1	0	3	2	0	16.2827	13.7012	17.2749	16.8862	17.8119	17.9803	17.1114	23.6698	24.2418	1.80658	0.181448	-4.11481	0.149804
PUM1_HUMAN	Q14671	Pumilio homolog 1 OS=Homo sapiens OX=9606 GN=PUM1 PE=1 SV=3	126377	2.402	0.5577	1.13431	0	0	0	1	1	1	0	0	0	0	0	0	0	0	0	0	0	0	2	2	2	0	0	0	2	2	1	12.8963	14.9077	13.847	12.9612	11.5359	15.6543	20.0718	17.3309	20.9671	-0.499893	0.728034	-6.07281	0.0203445
PSA2_HUMAN	P25787	Proteasome subunit alpha type-2 OS=Homo sapiens OX=9606 GN=PSMA2 PE=1 SV=2	25864.3	1.372	0.4548	0.659153	0	0	0	0	0	0	1	1	1	1	1	1	1	1	1	1	1	1	1	1	1	1	1	1	2	2	2	12.2379	12.5961	16.7926	18.074	17.8241	17.7398	20.9907	23.2795	22.7167	4.00373	0.0523502	-4.44968	0.00307051
PGAM2_HUMAN	P15259	Phosphoglycerate mutase 2 OS=Homo sapiens OX=9606 GN=PGAM2 PE=1 SV=3	28729.8	2.388	0.4824	0.182381	1	1	0	0	0	0	0	0	0	1	1	0	1	1	0	0	0	0	2	1	0	2	1	0	1	1	0	17.4126	13.6375	13.4463	18.0605	17.6015	16.1705	22.1387	22.8339	20.5047	2.44536	0.158174	-4.54826	0.00706358
PGAM1_HUMAN	P18669	Phosphoglycerate mutase 1 OS=Homo sapiens OX=9606 GN=PGAM1 PE=1 SV=2	28767.8	2.388	0.4824	0.182381	1	1	0	0	0	0	0	0	0	1	1	0	1	1	0	0	0	0	2	1	0	2	1	0	1	1	0	17.5057	12.6661	13.6622	18.1536	17.6946	12.8716	22.2318	22.9271	20.5978	1.62856	0.508005	-5.67895	0.0358109
PK3CG_HUMAN	P48736	Phosphatidylinositol 4,5-bisphosphate 3-kinase catalytic subunit gamma isoform OS=Homo sapiens OX=9606 GN=PIK3CG PE=1 SV=3	126355	2.063	0.3661	0.007356	0	0	0	0	0	0	1	1	0	1	1	0	2	1	0	0	0	0	0	0	0	0	0	0	0	0	0	13.1001	13.2638	14.6876	15.2713	9.26033	15.2126	16.5908	18.4707	17.0696	-0.435742	0.842569	-4.12896	0.117107
PK3C3_HUMAN	Q8NEB9	Phosphatidylinositol 3-kinase catalytic subunit type 3 OS=Homo sapiens OX=9606 GN=PIK3C3 PE=1 SV=1	101467	2.063	0.3661	0.007356	0	0	0	0	0	0	1	1	0	1	1	0	2	1	0	0	0	0	0	0	0	0	0	0	0	0	0	12.0646	12.4985	15.2282	15.8118	9.8009	14.7955	15.5295	18.7206	17.9468	0.205684	0.926861	-3.92956	0.133457
PHF6_HUMAN	Q8IWS0	PHD finger protein 6 OS=Homo sapiens OX=9606 GN=PHF6 PE=1 SV=1	41246	2.31	0.4996	0.285057	1	1	1	0	0	0	0	0	0	0	0	0	0	0	0	0	0	0	1	1	1	1	1	1	2	2	2	16.2348	13.1898	13.7997	13.5266	12.1166	13.631	20.1038	20.815	20.8083	-1.31668	0.278357	-7.48427	0.000159797
PERI_HUMAN	P41219	Peripherin OS=Homo sapiens OX=9606 GN=PRPH PE=1 SV=2	53600.4	1.809	0.5169	0.828168	1	1	0	1	1	0	0	0	0	0	0	0	1	1	0	0	0	0	2	2	0	0	0	0	2	2	0	15.7914	15.0536	14.0639	13.8815	15.2266	16.4193	20.7936	17.7455	20.0432	0.206129	0.827753	-4.35164	0.0207102
PDLI7_HUMAN	Q9NR12	PDZ and LIM domain protein 7 OS=Homo sapiens OX=9606 GN=PDLIM7 PE=1 SV=1	49794.6	2.582	0.6065	0.696046	0	0	0	1	1	1	1	1	1	0	0	0	0	0	0	0	0	0	2	2	2	2	2	2	1	1	1	13.147	16.0168	15.3324	12.2313	12.6047	15.7771	22.0132	22.1866	20.6897	-1.29437	0.413355	-8.09214	0.00268206
NOP58_HUMAN	Q9Y2X3	Nucleolar protein 58 OS=Homo sapiens OX=9606 GN=NOP58 PE=1 SV=1	59522.5	2.555	0.6401	1.0018	1	1	1	0	0	0	0	0	0	0	0	0	0	0	0	0	0	0	1	1	1	0	0	0	2	2	2	15.639	13.4153	14.0869	13.5823	11.3189	17.1048	20.2829	19.6488	20.4918	-0.378406	0.844409	-6.13912	0.022631
ML12B_HUMAN	O14950	Myosin regulatory light chain 12B OS=Homo sapiens OX=9606 GN=MYL12B PE=1 SV=2	19748.5	2.386	0.492	0.079137	1	1	0	0	0	0	0	0	0	1	1	0	1	1	0	1	1	0	0	0	0	2	2	0	0	0	0	18.2422	13.3603	14.7146	18.2295	19.6374	18.8152	17.0131	25.1486	18.5318	3.45497	0.0842208	-1.33714	0.625194
ML12A_HUMAN	P19105	Myosin regulatory light chain 12A OS=Homo sapiens OX=9606 GN=MYL12A PE=1 SV=2	19763.5	2.386	0.492	0.079137	1	1	0	0	0	0	0	0	0	1	1	0	1	1	0	1	1	0	0	0	0	2	2	0	0	0	0	18.2422	13.0766	14.0974	18.2295	19.6374	18.8152	17.727	25.1486	16.1844	3.75527	0.0827696	-0.792625	0.790945
LIPA2_HUMAN	O75334	Liprin-alpha-2 OS=Homo sapiens OX=9606 GN=PPFIA2 PE=1 SV=2	143184	1.974	0.4404	0.303216	0	0	0	1	1	0	1	1	0	1	1	0	1	1	0	1	1	0	0	0	0	2	2	0	0	0	0	13.6403	15.131	17.281	13.667	15.6536	13.4453	15.9841	18.9576	18.6974	-1.09549	0.436564	-3.62439	0.0374162
LASP1_HUMAN	Q14847	LIM and SH3 domain protein 1 OS=Homo sapiens OX=9606 GN=LASP1 PE=1 SV=2	29680.2	2.034	0.4478	0.678671	1	1	1	0	0	0	0	0	0	0	0	0	2	2	2	0	0	0	1	1	1	1	1	1	1	1	1	16.5963	13.512	13.535	12.7852	17.5411	14.7539	20.7152	21.9402	20.2194	0.478955	0.794268	-5.93155	0.0157179
KIF11_HUMAN	P52732	Kinesin-like protein KIF11 OS=Homo sapiens OX=9606 GN=KIF11 PE=1 SV=2	119067	2.488	0.6636	0.163542	0	0	0	1	1	1	1	1	1	3	3	3	0	0	0	0	0	0	3	3	3	2	2	2	3	3	3	12.2445	14.2235	14.6385	16.7744	13.8757	12.25	20.898	21.3845	20.5435	0.597824	0.713345	-6.64195	0.00783661
IMA1_HUMAN	P52292	Importin subunit alpha-1 OS=Homo sapiens OX=9606 GN=KPNA2 PE=1 SV=1	57807.9	2.04	0.3966	2.62629	1	1	1	0	0	0	0	0	0	0	0	0	0	0	0	0	0	0	1	1	1	2	2	2	2	2	2	16.1797	12.8834	14.5544	13.9484	11.5956	14.6428	19.7272	21.7902	20.8202	-1.14354	0.436795	-7.38355	0.00254565
HS902_HUMAN	Q14568	Heat shock protein HSP 90-alpha A2 OS=Homo sapiens OX=9606 GN=HSP90AA2P PE=1 SV=2	39322.4	2.358	0.5568	0.542655	1	1	0	0	0	0	0	0	0	1	1	0	0	0	0	1	1	0	2	2	0	1	1	0	1	1	0	15.5397	13.2922	13.6388	15.8534	12.2833	18.0965	22.3664	21.4517	19.3233	1.2542	0.531019	-5.63608	0.0424339
G3PT_HUMAN	O14556	Glyceraldehyde-3-phosphate dehydrogenase, testis-specific OS=Homo sapiens OX=9606 GN=GAPDHS PE=1 SV=2	44454.8	1.667	0.6035	0.066933	1	1	0	1	1	0	1	1	0	1	1	0	1	1	0	2	2	1	0	0	0	1	1	0	2	2	0	15.718	16.7888	18.6555	16.5628	16.2152	19.3792	16.5846	20.4637	22.7153	0.331637	0.813895	-2.53543	0.284148
IF2GL_HUMAN	Q2VIR3	Eukaryotic translation initiation factor 2 subunit 3B OS=Homo sapiens OX=9606 GN=EIF2S3B PE=2 SV=2	51178.2	1.434	0.3972	0.133887	1	1	0	0	0	0	0	0	0	1	1	0	3	3	0	0	0	0	1	1	0	0	0	0	1	1	0	16.0149	12.8004	14.2433	16.5234	17.6197	15.3438	19.5375	18.7066	19.3295	2.14276	0.132929	-2.69559	0.0185445
IF2G_HUMAN	P41091	Eukaryotic translation initiation factor 2 subunit 3 OS=Homo sapiens OX=9606 GN=EIF2S3 PE=1 SV=3	51059.2	1.434	0.3972	0.133887	1	1	0	0	0	0	0	0	0	1	1	0	3	3	0	0	0	0	1	1	0	0	0	0	1	1	0	15.9535	12.9061	13.9111	16.462	17.5583	13.5113	19.4761	16.8926	19.2681	1.58696	0.35107	-2.70173	0.138984
IF2A_HUMAN	P05198	Eukaryotic translation initiation factor 2 subunit 1 OS=Homo sapiens OX=9606 GN=EIF2S1 PE=1 SV=3	36071.4	2.45	0.7127	0.013525	1	1	1	1	1	1	1	1	1	2	2	2	1	1	1	0	0	0	0	0	0	1	1	1	1	1	1	16.0304	15.5301	16.0569	17.5937	16.6898	14.108	16.1183	20.5576	19.644	0.258085	0.819338	-2.64278	0.19703
IF4A2_HUMAN	Q14240	Eukaryotic initiation factor 4A-II OS=Homo sapiens OX=9606 GN=EIF4A2 PE=1 SV=2	46354.8	3.12	0.6519	0.040012	0	0	0	1	1	0	0	0	0	1	1	0	1	1	0	2	2	0	3	2	0	2	2	0	1	1	0	12.1652	17.0416	13.9289	18.3675	17.2411	19.8867	23.383	24.1983	22.6604	4.11988	0.0636129	-4.91549	0.00516222
IF4A1_HUMAN	P60842	Eukaryotic initiation factor 4A-I OS=Homo sapiens OX=9606 GN=EIF4A1 PE=1 SV=1	46106.5	3.12	0.6519	0.040012	1	1	1	1	1	0	0	0	0	1	1	0	1	1	0	2	2	0	4	3	1	2	2	0	2	2	1	16.8625	17.0416	13.4177	18.3675	17.2411	19.8867	23.578	24.1983	22.8943	2.72453	0.124787	-5.05845	0.00407028
GCN1_HUMAN	Q92616	eIF-2-alpha kinase activator GCN1 OS=Homo sapiens OX=9606 GN=GCN1 PE=1 SV=6	292554	2.417	0.6016	0.271478	1	1	1	0	0	0	0	0	0	0	0	0	0	0	0	0	0	0	1	1	1	2	2	2	2	2	2	13.1058	12.7527	14.0313	14.5699	11.1544	14.1205	17.0348	19.1339	17.4856	-0.0150312	0.990088	-4.60316	0.0209956
UBR5_HUMAN	O95071	E3 ubiquitin-protein ligase UBR5 OS=Homo sapiens OX=9606 GN=UBR5 PE=1 SV=2	309140	2.691	0.75	0.045282	1	1	1	1	1	1	0	0	0	1	1	1	5	5	5	0	0	0	7	7	7	7	7	7	8	8	8	12.8802	12.8876	13.5434	13.2257	16.046	14.8534	21.4608	21.8041	20.7758	1.60465	0.130874	-6.63853	0.00159432
RN114_HUMAN	Q9Y508	E3 ubiquitin-protein ligase RNF114 OS=Homo sapiens OX=9606 GN=RNF114 PE=1 SV=1	25659.3	1.906	0.4506	0.03925	1	1	1	0	0	0	0	0	0	0	0	0	0	0	0	0	0	0	1	1	1	2	2	2	2	2	2	18.0918	13.7152	13.8754	12.2612	12.1287	12.6264	23.2632	24.6381	23.7335	-2.88869	0.11543	-11.5395	1.15e-05
DNJB1_HUMAN	P25685	DnaJ homolog subfamily B member 1 OS=Homo sapiens OX=9606 GN=DNAJB1 PE=1 SV=4	38002.4	2.703	0.6349	0.059399	1	1	1	0	0	0	1	1	1	2	2	2	1	1	1	1	1	1	3	2	2	2	2	2	5	4	4	16.6983	13.1378	15.7071	17.9981	17.4369	16.7948	23.4615	23.798	23.4469	2.22882	0.116601	-6.15886	7.31e-05
DNJA2_HUMAN	O60884	DnaJ homolog subfamily A member 2 OS=Homo sapiens OX=9606 GN=DNAJA2 PE=1 SV=1	45698.6	2.365	0.5228	0.079505	1	1	1	0	0	0	0	0	0	0	0	0	1	1	1	1	1	1	1	1	1	2	2	2	3	3	3	15.1893	12.5839	14.2071	14.0202	17.2078	18.4502	23.9674	24.6742	23.8179	2.56596	0.167165	-7.59376	0.00485228
RPAB4_HUMAN	P53803	DNA-directed RNA polymerases I, II, and III subunit RPABC4 OS=Homo sapiens OX=9606 GN=POLR2K PE=1 SV=1	6981.48	2.069	0.3862	0.37922	1	1	1	0	0	0	1	1	1	1	1	1	0	0	0	1	1	1	1	1	1	1	1	1	2	2	2	21.1012	13.1265	20.3797	20.8225	12.1064	21.2386	23.7198	26.1097	24.9078	-0.146618	0.971939	-6.85659	0.0882655
MCM7_HUMAN	P33993	DNA replication licensing factor MCM7 OS=Homo sapiens OX=9606 GN=MCM7 PE=1 SV=4	81238.6	2.018	0.6197	1.31119	1	1	1	0	0	0	0	0	0	0	0	0	0	0	0	0	0	0	3	3	3	2	2	2	1	1	1	14.45	12.0572	13.8324	12.2047	13.0726	15.3386	20.3361	20.5947	18.885	0.0920731	0.941441	-6.39999	0.00399601
DESM_HUMAN	P17661	Desmin OS=Homo sapiens OX=9606 GN=DES PE=1 SV=3	53485.1	3.008	0.5416	0.173357	1	1	0	1	1	0	0	0	0	0	0	0	2	2	0	1	1	0	2	2	0	1	1	0	1	1	0	16.7926	15.9429	13.6974	14.52	16.9623	17.4947	21.6712	21.8824	19.0235	0.848041	0.549906	-4.53333	0.0250641
COF2_HUMAN	Q9Y281	Cofilin-2 OS=Homo sapiens OX=9606 GN=CFL2 PE=1 SV=1	18706.8	2.009	0.6672	0.339304	1	1	0	0	0	0	1	1	0	1	1	0	2	2	0	0	0	0	1	1	0	1	1	0	0	0	0	17.1884	13.2677	16.8611	17.6712	18.1875	13.1947	20.3899	21.4057	18.4111	0.578705	0.788978	-3.7178	0.109577
COF1_HUMAN	P23528	Cofilin-1 OS=Homo sapiens OX=9606 GN=CFL1 PE=1 SV=3	18472.6	2.009	0.6672	0.339304	1	1	0	0	0	0	1	1	0	1	1	0	2	2	0	0	0	0	2	2	1	1	1	0	0	0	0	17.3039	12.9757	16.9765	17.7866	18.303	14.5612	21.9369	21.5212	16.5413	1.13157	0.567468	-3.11619	0.210531
CD123_HUMAN	O75794	Cell division cycle protein 123 homolog OS=Homo sapiens OX=9606 GN=CDC123 PE=1 SV=1	39092.1	1.984	0.6178	0.22384	0	0	0	1	1	1	0	0	0	1	1	1	3	3	3	0	0	0	0	0	0	0	0	0	0	0	0	12.8653	17.2548	14.3158	16.6398	19.6741	12.6952	16.7563	18.7554	18.1183	1.52443	0.559475	-1.54026	0.504835
KAPCA_HUMAN	P17612	cAMP-dependent protein kinase catalytic subunit alpha OS=Homo sapiens OX=9606 GN=PRKACA PE=1 SV=2	40546	1.904	0.5259	0.875954	0	0	0	1	1	0	1	1	0	0	0	0	0	0	0	0	0	0	2	2	1	0	0	0	1	1	0	13.1175	16.9788	16.5268	12.4278	12.3509	12.6141	22.2839	19.1485	21.2596	-3.07676	0.0654029	-8.43307	0.000807554
ADDB_HUMAN	P35612	Beta-adducin OS=Homo sapiens OX=9606 GN=ADD2 PE=1 SV=3	80785.4	1.74	0.5505	1.50966	0	0	0	1	1	1	0	0	0	0	0	0	1	1	1	0	0	0	1	1	1	2	2	1	2	2	1	12.7282	15.5733	14.5919	11.7247	15.0121	13.6936	19.0907	21.947	21.1055	-0.821009	0.552684	-7.2376	0.00477789
WRIP1_HUMAN	Q96S55	ATPase WRNIP1 OS=Homo sapiens OX=9606 GN=WRNIP1 PE=1 SV=2	72069.8	1.594	0.5104	0.008106	1	1	1	0	0	0	0	0	0	0	0	0	0	0	0	0	0	0	3	3	3	1	1	1	3	3	3	16.8775	12.8741	14.7176	14.4298	12.4891	13.6513	22.4675	22.904	21.3968	-1.29973	0.36967	-8.73275	0.000265145
ANXA1_HUMAN	P04083	Annexin A1 OS=Homo sapiens OX=9606 GN=ANXA1 PE=1 SV=2	38672	3.225	0.6919	0.126704	0	0	0	1	1	1	1	1	1	0	0	0	6	6	6	16	14	14	1	1	1	1	1	1	1	1	1	12.8822	15.8503	15.891	11.5051	19.5034	23.3213	20.6953	20.8148	19.8821	3.23546	0.4221	-2.35409	0.537373
ANKH1_HUMAN	Q8IWZ3	Ankyrin repeat and KH domain-containing protein 1 OS=Homo sapiens OX=9606 GN=ANKHD1 PE=1 SV=1	269273	1.924	0.3168	0.313364	1	1	1	0	0	0	0	0	0	0	0	0	0	0	0	0	0	0	1	1	1	0	0	0	2	2	2	13.1716	12.0668	13.9709	12.0435	12.0994	14.5956	18.3778	18.666	19.0571	-0.156944	0.883633	-5.7875	0.00258689
ADDA_HUMAN	P35611	Alpha-adducin OS=Homo sapiens OX=9606 GN=ADD1 PE=1 SV=2	80886.7	2.218	0.5649	1.53357	1	1	1	0	0	0	1	1	1	0	0	0	0	0	0	0	0	0	1	1	1	2	2	1	2	2	1	15.9502	12.3691	15.8775	14.0332	12.5491	13.8946	19.9168	22.3543	21.4515	-1.23999	0.385186	-7.74857	0.000819891
AKP8L_HUMAN	Q9ULX6	A-kinase anchor protein 8-like OS=Homo sapiens OX=9606 GN=AKAP8L PE=1 SV=4	71576.7	2.147	0.5897	0.35933	1	1	1	0	0	0	1	1	1	1	1	1	1	1	1	0	0	0	1	1	1	2	2	2	3	3	3	15.9416	12.2538	15.74	15.6313	16.8062	14.9074	21.6721	23.4494	22.382	1.13651	0.437394	-6.71954	0.000889255
1433G_HUMAN	P61981	14-3-3 protein gamma OS=Homo sapiens OX=9606 GN=YWHAG PE=1 SV=2	28266.9	1.77	0.3906	0.889381	1	1	0	0	0	0	1	1	0	0	0	0	1	1	0	0	0	0	2	2	1	1	1	0	1	1	1	15.8133	13.5845	16.0785	13.323	18.678	15.059	22.95	22.9714	19.8612	0.527926	0.779698	-6.24082	0.0296639
1433E_HUMAN	P62258	14-3-3 protein epsilon OS=Homo sapiens OX=9606 GN=YWHAE PE=1 SV=1	29137.4	1.77	0.438	1.18921	0	0	0	0	0	0	1	1	0	0	0	0	1	1	0	1	1	1	1	1	0	2	2	1	1	1	1	13.0788	12.4976	16.0785	12.3152	18.678	17.2464	22.7443	23.5841	21.2788	2.19491	0.379505	-6.45587	0.0341088
U5S1_HUMAN	Q15029	116 kDa U5 small nuclear ribonucleoprotein component OS=Homo sapiens OX=9606 GN=EFTUD2 PE=1 SV=1	109348	1.972	0.5079	0.060069	1	1	1	0	0	0	1	1	0	1	1	0	1	1	0	1	1	0	2	2	1	2	2	1	2	2	1	15.1055	12.9044	15.5938	16.5591	16.6482	16.3924	21.0766	20.9312	20.9964	1.9987	0.0738378	-4.46815	8.2e-07
