## Supplementary material for "FAM122A ensures cell cycle interphase progression and checkpoint control as a SLiM-dependent substrate-competitive inhibitor to the B55⍺/PP2A phosphatase": Key Resources Table

### Sheet: Key Resource Table
Key Resource Table:
Reagent type (species) or resource	Designation	Source or reference	Identifiers	Additional information
Antibody	Flag M2 (mouse monoclonal)	Sigma	A8592-.2MG	WB (1:2500, 1:10,000)
Antibody	PP2A Aβ subunit (goat polyclonal)	Santa Cruz	sc-6113	WB (1:2000)
Antibody	PP2A B subunit (100C1) (rabbit monoclonal)	CST	2290S	WB (1:2000) IF: 1:50
Antibody	PP2A C subunit (1D6) (mouse monoclonal)	Santa Cruz	sc-80665	WB (1:2000)
Antibody	c-Myc (9E10) (mouse monoclonal)	Santa Cruz	sc-40	WB (1:1000)
Antibody	p107 (C-18) (rabbit polyclonal)	Santa Cruz	sc-318	WB (1:1000)
Antibody	pRB (G3-245) (mouse monoclonal)	BD	554136	WB (1:1000)
Antibody	RB2 (Clone 10) (mouse monoclonal)	BD	610262	WB (1:1000)
Antibody	Cyclin A2 (E6D1J) XP (rabbit monoclonal)	CST	67955S	WB (1:1000)
Antibody	Cyclin E1 (D7T3U) (rabbit monoclonal)	CST	20808	WB (1:1000)
Antibody	Cyclin D1 Antibody (A-12) (mouse monoclonal)	Santa Cruz	sc-8396	WB (1:1000)
Antibody	CDK2 (E8J9T) XP (rabbit monoclonal)	CST	18048S	WB (1:1000)
Antibody	GAPDH (0411) (mouse monoclonal)	Santa Cruz	sc-47724	WB (1:1000)
Antibody	Phospho-Akt (Ser473) (D9E) XP (rabbit monoclonal)	CST	4060S	WB (1:1000)
Antibody	Phospho-Akt (Thr308) (244F9) (rabbit monoclonal)	CST	4056S	WB (1:1000)
Antibody	Akt Antibody (rabbit polyclonal)	CST	9272S	WB (1:1000)
Antibody	Phospho-GSK-3α/β (Ser21/9) (D17D2) (rabbit monoclonal)	CST	8566S	WB (1:1000)
Antibody	GSK-3β (D5C5Z) XP (rabbit monoclonal)	CST	12456S	WB (1:1000)
Antibody	Phospho-p44/42 MAPK (Erk1/2) (Thr202/Tyr204) (rabbit polyclonal)	CST	9101S	WB (1:1000)
Antibody	ERK 1 (K-23) (rabbit polyclonal)	Santa Cruz	sc-94	WB (1:1000)
Antibody	FAM122A (3E9) (mouse monoclonal)	Abnova	H00116224-M03	WB (1:1000)
Antibody	Phospho-cdc2 (Tyr15) (rabbit monoclonal)	CST	9111S	WB (1:1000)
Antibody	cdc2 (POH1) (mouse monoclonal)	CST	9116S	WB (1:1000)
Antibody	β-Actin (C4) (mouse monoclonal)	Santa Cruz	sc-47778	WB (1:2000)
Antibody	Phospho-Chk2 (Thr68) (C13C1) (rabbit monoclonal)	CST	2197S	WB (1:1000)
Antibody	Chk2 (rabbit polyclonal)	CST	2662S	WB (1:1000)
Antibody	Phospho-Chk1 (Ser345) (133D3) (rabbit monoclonal)	CST	2348S	WB (1:1000)
Antibody	Chk1 (2G1D5) (mouse monoclonal)	CST	2360S	WB (1:1000)
Antibody	BrdU (bu20a) (mouse monoclonal)	CST	5292S	Flow Cytometry 1:200
Antibody	Anti-FAM122A (rabbit polyclonal)	Sigma/Atlas Antibodies	HPA056646-100UL	IF 1:50
Antibody	PP2A-B55-alpha (mouse monoclonal)	Santa Cruz	sc-81606	IF 1:100
Antibody	Phospho-Histone H2A.X (Ser139) (D7T2V) (mouse monoclonal)	CST	80312S	IF 1:200
Antibody	Alexa Fluor 488 Goat Anti-Rabbit	Invitrogen	A11034	Flow Cytometry 1:200, IF 1:100
Antibody	Alexa Fluor 594 Goat Anti-Mouse	Invitrogen	A11032	IF 1:100
Antibody	ECL Rabbit IgG, HRP-linked whole Ab (from donkey)	GE Healthcare	NA934V	WB/secondary antibody (1:10,000)
Antibody	ECL Mouse IgG, HRP-linked whole Ab (from donkey)	GE Healthcare	NA931V	WB/secondary antibody (1:10,000)
Antibody	Mouse anti-goat IgG-HRP	Santa Cruz	sc-2354	WB/secondary antibody (1:10,000)
Antibody	Monoclonal ANTI-FLAG M2 antibody produced in mouse, ANTI-FLAG M2 Affinity Agarose Gel	Sigma	A2220	IP (15 μL)
Antibody	Anti-c-Myc Agarose Affinity Gel antibody produced in rabbit (polyclonal)	Sigma	A7470	IP (15 μL)
Antibody	RFP-Trap agarose beads	Chromotek	rta-20	IP (10 μL)
Antibody	GFP-Trap agarose beads	Chromotek	gta-10	IP (10 μL)
Strain background (Escherichia coli)	BL21-Gold (DE3) competent cells	Agilent	230132	To generate GST-Fusion proteins
Strain background (Escherichia coli)	XL-1 Blue competent cells	Agilent	200249	To generate SDM mutant plasmids
Commercial assay or kit	QuikChange II XL	Agilent	200522
Recombinant DNA reagent	pCMV6-AN-DDK-Fam122a variants	This paper		Mutation list and associated primers can be found in appendix
Recombinant DNA reagent	pMSCV-puro-Myc-B55α variants	Fowle et al., 2021
Recombinant DNA reagent	pAG148-B55a-NFAST	This paper	Derived from Addgene #130812	Cloned EcoRI/BamHI
Recombinant DNA reagent	pAG241 Fam122a-CFAST10	This paper	Derived from Addgene #130814	Cloned EcoRI/BamHI
Peptide, recombinant protein	Purified recombinant B55α/PP2A holoenzyme	Zhao et al., 2019		Trimeric Flag-B55α/PP2A holoenzyme purified from 293T cells.
Transfected construct (human)	Flag-B55α HEK293T cells	Zhao et al., 2019		293T cells stably transfected with pCPP-Flag-B55α and selected with puromycin
Commercial Chemical	Hydroxyurea	EMD Millipore	400046
Commercial Chemical	Thymidine	Sigma Aldrich	T1895
Commercial Chemical	Prexasertib (LY2606368)	Cayman Chemical	21490
Commercial Chemical	RO3306	Sigma Aldrich	SML0569
Commercial Chemical	Nocodazole	Sigma Aldrich	M1404
Commercial Chemical	TF Lime (HMBR)	The Twinkle Factory	480541-250

### Sheet: Primer List
Fam122a ORF Mutagenesis Primers	Sequence 5'-3'
mFam122a S73A FWD	GCTCCCGGCCGCGCCGGTCCG
mFam122a S73A REV	CGGACCGGCGCGGCCGGGAGC
mFam122a R81A L82A FWD	TCCGAATGCACAGCAGCGCCGCGCACCAGATCAAACAGG
mFam122a R81A L82A REV	CCTGTTTGATCTGGTGCGCGGCGCTGCTGTGCATTCGGA
mFam122a I85A K86A FWD	GCAGCCGCCTGCACCAGGCCGCACAGGAGGAGGGCATGG
mFam122a I85A K86A REV	CCATGCCCTCCTCCTGTGCGGCCTGGTGCAGGCGGCTGC
mFam122a L82A FWD	AATGCACAGCAGCCGCGCGCACCAGATCAAACAG
mFam122a L82A REV	CTGTTTGATCTGGTGCGCGCGGCTGCTGTGCATT
mFam122a I85A FWD	GCCGCCTGCACCAGGCCAAACAGGAGGAGG
mFam122a I85A REV	CCTCCTCCTGTTTGGCCTGGTGCAGGCGGC
mFam122a L82A I85A FWD	TGCACAGCAGCCGCGCGCACCAGGCCAAACAGGAGGAGG
mFam122a L82A I85A REV	CCTCCTCCTGTTTGGCCTGGTGCGCGCGGCTGCTGTGCA
mFam122a K86A FWD	CGCCTGCACCAGATCGCACAGGAGGAGGGCAT
mFam122a K86A REV	ATGCCCTCCTCCTGTGCGATCTGGTGCAGGCG
mFam122a H83P Q84P FWD	CAGCAGCCGCCTGCCCCCGATCAAACAGGAGG
mFam122a H83P Q84P REV	CCTCCTGTTTGATCGGGGGCAGGCGGCTGCTG
mFam122a H84G Q84G FWD	TGCACAGCAGCCGCCTGGGCGGGATCAAACAGGAGGAGG
mFam122a H83G Q84G REV	CCTCCTCCTGTTTGATCCCGCCCAGGCGGCTGCTGTGCA
mFam122a I94A FWD	GAGGGCATGGACCTGGCCAACCGAGAGACCGT
mFam122a I94A REV	ACGGTCTCTCGGTTGGCCAGGTCCATGCCCTC
mFam122a R96D FWD	GCATGGACCTGATCAACGATGAGACCGTTCACGAGCG
mFam122a R96D REV	CGCTCGTGAACGGTCTCATCGTTGATCAGGTCCATGC
mFam122a E97K FWD	GCATGGACCTGATCAACCGAAAGACCGTTCAC
mFam122a E97K REV	GTGAACGGTCTTTCGGTTGATCAGGTCCATGC
mFam122a E101K FWD	GAGAGACCGTTCACAAGCGCGAGGTGCAG
mFam122a E101K REV	CTGCACCTCGCGCTTGTGAACGGTCTCTC
mFam122a E103K FWD	CGTTCACGAGCGCAAGGTGCAGACCGC
mFam122a E103K REV	GCGGTCTGCACCTTGCGCTCGTGAACG
mFam122a E115K FWD	AGATAAGCCACTCCTGGAAGGAAAGTTTCAGCCTG
mFam122a E115K REV	CAGGCTGAAACTTTCCTTCCAGGAGTGGCTTATCT
mFam122a E116K FWD	AAGCCACTCCTGGGAGAAAAGTTTCAGCCTGAG
mFam122a E116K REV	CTCAGGCTGAAACTTTTCTCCCAGGAGTGGCTT
mFam122a E97K E101K FWD Dual Primer Set	GCATGGACCTGATCAACCGAAAGACCGTTCAC:GAGAGACCGTTCACAAGCGCGAGGTGCAG
mFam122a E97K E101K REV Dual Primer Set	GTGAACGGTCTTTCGGTTGATCAGGTCCATGC:CTGCACCTCGCGCTTGTGAACGGTCTCTC
mFam122a R30A R31A FWD	CGGCGGGGGCCTGGCGGCGTCTAACAGCGCC
mFam122a R30A R31A REV	GGCGCTGTTAGACGCCGCCAGGCCCCCGCCG
mFam122a R56A R57A FWD	GAGGCGCCCAGCGCCGCAGCGAACAGCACGACGTT
mFam122a R56A R57A REV	AACGTCGTGCTGTTCGCTGCGGCGCTGGGCGCCTC
mFam122a R65A L68A FWD	CGTTCCCGAGCGCCCACGGCGCGCTGCTCCCGG
mFam122a R65A L68A REV	CCGGGAGCAGCGCGCCGTGGGCGCTCGGGAACG
mFam122a H100A R102A FWD	CAACCGAGAGACCGTTGCCGAGGCCGAGGTGCAGACCG
mFam122a H100A R102A REV	CGGTCTGCACCTCGGCCTCGGCAACGGTCTCTCGGTTG
mFam122a R201A K202A FWD	TAGACCAAGTGTTCTTGGACCATTGAAAGCAGCATGTGAAATGGAAACTGATTATCAGCC
mFam122a R201A K202A REV	GGCTGATAATCAGTTTCCATTTCACATGCTGCTTTCAATGGTCCAAGAACACTTGGTCTA
hB55a Mutagenesis Primers	Sequence 5'-3'
hB55a C239G FWD	TTTCATCCAAACAGCGGTAACACATTTGTATAC
hB55a C239G REV	GTATACAAATGTGTTACCGCTGTTTGGATGAAA
hB55a deltaSNGE FWD	AAATTATGGAAAATCAGTAACGGCGAGGCCAGTCCACGAAGA	Q5 Mutagenesis
hB55a deltaSNGE REV	TCTTCGTGGACTGGCCTCGCCGTTACTGATTTTCCATAATTT	Q5 Mutagenesis
Fam122a FR PCR Cloning Primers	Sequence 5'-3'
FR1-FR3 STOP FWD	GACCGGCGAGGCCTAGAGCAGCAGGCCG
FR1-FR3 STOP REV	CGGCCTGCTGCTCTAGGCCTCGCCGGTC
FR1-FR4 STOP FWD	GCCACTCCTGGGAGGAAAGTTAGAGCCTGAGTGA
FR1-FR4 STOP REV	TCACTCAGGCTCTAACTTTCCTCCCAGGAGTGGC
FR2-FR3-FR4 STOP BamHI	TAAGCAGGATCCGGCGGGGGCCTGCGGAGG
FR3-FR4 STOP BamHI	TAAGCAGGATCCGCCGAGGCGCCCAGCGCC
FR4 STOP BamHI	TAAGCAGGATCCCCGGCCTCGCCGGTCCGA
FR4 STOP EcoRI	TGCTTAGAATTCTTAACTTTCCTCCCAGGAGTG
FR5 STOP BamHi	TAAGCAGGATCCTTCAGCCTGAGTGACAAC
FR5 STOP EcoRI	TGCTTAGAATTCTTAGTTGATGGGACTCTGGCT
FR6 STOP BamHI	TAAGCAGGATCCTGCATTAGACCAAGTGTT
FR6 STOP EcoRI	TGCTTAGAATTCTTACTTTGAGGAAA
Fam122a BamHI	TAAGCAGGATCCATGGCTCAGGAGAAGATGGAG
Fam122a EcoRI	TGCTTAGAATTCTTACTTTGAGGAAAGTTCATC
BamHi TagRFP	TAAGCAGGATCCATGGTGTCTAAGGGC
gBlocks	Sequence 5'-3'
BamHI XhoI Prescission 2x HA NotI BamHI	TTA AGC AGG ATC CGG TAC CTC GAG CCT GGA AGT TCT GTT CCA GGG GCC CTA TCC TTA TGA CGT GCC TGA CTA TGC CTA CCC ATA CGA CGT CCC AGA CTA CGC TGC GGC CGC TGG ATC CTT AAG CA
Split-FAST Cloning	Sequence 5'-3'
Fam122a EcoRI	TAAGCAGAATTCGAGATGGCTCAGGAGAAGATGGAG
Fam122a BamHI	TGCTTAGGATCCCTTTGAGGAAAGTTCATCTAC
B55a EcoRI	TAAGCAGAATTCGAGATGGCAGGAGCTGGAGGAGGG
B55a BamHI	TGCTTAGGATCCAGGCTCGAGCTAATTCACTTT
sgFAM122A CRISPR gRNAs for lentiCRISPR v2 Cloning	Sequence 5'-3'
FAM122A gRNA#1 FWD	CACCGCAGATAAGCCACTCCTGGG
FAM122A gRNA#1 REV	AAACCCCAGGAGTGGCTTATCTGC
FAM122A gRNA#2 FWD	CACCGCCAGCACCGTCACCCACTCG
FAM122A gRNA#2 REV	AAACCGAGTGGGTGACGGTGCTGGC
